# Genome-wide DNA methylation changes in human spermatogenesis

**DOI:** 10.1101/2023.10.27.564382

**Authors:** Lara M. Siebert-Kuss, Verena Dietrich, Sara Di Persio, Jahnavi Bhaskaran, Martin Stehling, Jann-Frederik Cremers, Sarah Sandmann, Julian Varghese, Sabine Kliesch, Stefan Schlatt, Juan M. Vaquerizas, Nina Neuhaus, Sandra Laurentino

## Abstract

Sperm production and function require the correct establishment of DNA methylation patterns in the germline. Here, we examined the genome-wide DNA methylation changes during human spermatogenesis and its alterations in disturbed spermatogenesis. We found that spermatogenesis is associated with remodeling of the methylome, comprising a global-decline in DNA methylation in primary spermatocytes followed by selective remethylation, resulting in a spermatid-specific methylome. Hypomethylated regions in spermatids were enriched in specific transcription factor binding sites for DMRT and SOX family members and spermatid-specific genes. Intriguingly, while SINEs displayed differential methylation throughout spermatogenesis, LINEs appeared to be protected from changes in DNA methylation. In disturbed spermatogenesis, germ cells exhibited considerable DNA methylation changes, which were significantly enriched at transposable elements and genes involved in spermatogenesis. We detected hypomethylation in SVA and L1HS in disturbed spermatogenesis, suggesting an association between the abnormal programming of these regions and failure of germ cells progressing beyond meiosis.
