## Supplementary Table S1 for "Genome-wide DNA methylation changes in human spermatogenesis"

### Sheet: metylation_levels_50 imprinted 
Supplementary Table S1: Methylation of imprinted control regions (ICRs) in CTR germ cells.
ICR #	DMR_Names	Methylation origin	Germline derived	Region	Number CpGs	BL1	BL2	SP1	SP2	Undiff CTR-1	Undiff CTR-2	Undiff CTR-3	Diff CTR-1	Diff CTR-2	Diff CTR-3	4C CTR-1	4C CTR-2	4C CTR-3	1C CTR-1	1C CTR-2	1C CTR-3
1	PPIEL:Ex1-DMR	M	Oocyte gDMR	chr1:39558954-39559868	39	0.585385	0.753829	0.00564103	0.01	0.00205128	0.00128205	0	0.00333333	0.00102564	0.0141026	0	0.0212821	0.0074359	0.00179487	0.00487179	0.00384615
2	MEG3:TSS-DMR	P	No-secondary DMR	chr14:100824187-100827641	188	0.642995	0.663665	0.00505319	0.00124294	0.00255319	0.00712766	0.00744681	0.016117	0.00228723	0.00840426	0.00265957	0.00345745	0.00670213	0.00281915	0.0037766	0.0031383
3	DIRAS3:TSS-DMR	M	Oocyte gDMR	chr1:68049750-68051862	88	0.571591	0.598752	0.01	0.0202273	0.01375	0.0220455	0.00545455	0.0221591	0.00443182	0.0156818	0.0151136	0.0025	0.0123864	0.0161364	0.00375	0.00556818
4	MEG8:Int2-DMR	M	No-secondary DMR	chr14:100904404-100905082	43	0.598718	0.453466	0.005	0	0.000930233	0.00116279	0	0	0.00604651	0.0055814	0.00674419	0.000930233	0.00534884	0.00627907	0.00348837	0.00162791
5	DIRAS3:Ex2-DMR	M	Oocyte gDMR	chr1:68046822-68047803	39	0.551282	0.671818	0.0125641	0.0184615	0.0176923	0.0120513	0.0320513	0.0271795	0.0233333	0.0271795	0.025641	0.00923077	0.0284615	0.0287179	0.0123077	0.0405128
6	MKRN3:TSS-DMR	M	Oocyte gDMR-secondary DMR	chr15:23561939-23567348	109	0.76055	0.739072	0.123119	0.0803774	0.0944954	0.0811009	0.131009	0.0895413	0.063945	0.129633	0.0744954	0.060367	0.126147	0.0819266	0.0694495	0.136239
7	GPR1-AS:TSS-DMR	M	Oocyte gDMR	chr2:206202243-206204721	86	0.884302	0.878649	0.047093	0.040814	0.044186	0.0369767	0.047907	0.0497674	0.0332558	0.0602326	0.0469767	0.0337209	0.0436047	0.0604651	0.0351163	0.0639535
8	MAGEL2:TSS-DMR	M	No-secondary DMR	chr15:23647278-23648882	51	0.54413	0.517611	0.0358	0.0256863	0.0292157	0.00607843	0.017451	0.0262745	0.00666667	0.0176471	0.0196078	0.0147059	0.0415686	0.0211765	0.00568627	0.0186275
9	ZDBF2/GPR1:IG-DMR	P	Sperm gDMR-secondary DMR	chr2:206249859-206271820	439	0.550114	0.568758	0.425535	0.450478	0.451503	0.456674	0.466925	0.468314	0.460729	0.470433	0.359795	0.387677	0.432893	0.454738	0.457267	0.457563
10	NDN:TSS-DMR	M	No-secondary DMR	chr15:23686304-23687612	108	0.464907	0.668067	0.0105376	0.00537634	0.0125	0.00953704	0.0037963	0.00268519	0.0062037	0.00685185	0.00138889	0.00305556	0.00925926	0.00490741	0.00907407	0.00555556
11	NAP1L5:TSS-DMR	M	Oocyte gDMR	chr4:88697033-88698086	57	0.717719	0.483634	0.00298246	0.00959184	0.00438596	0.000701754	0.00561404	0.00192982	0.00894737	0.00912281	0.00438596	0.000877193	0.00649123	0.00982456	0.0045614	0.00192982
12	SNRPN:alt-TSS-DMR	M	No-secondary DMR	chr15:24823417-24824334	19	0.635263	0.610888	0.02	0.0157895	0.02	0.0305263	0.0284211	0.0326316	0.0205263	0.0357895	0.0173684	0.0247368	0.0242105	0.0289474	0.0431579	0.0131579
13	VTRNA2â€“1:DMR	M	Oocyte gDMR	chr5:136079113-136080956	76	0.223038	0.501638	0.00253165	0.00253165	0.00759494	0.00734177	0.0078481	0	0.00139241	0.00126582	0.000632911	0.00113924	0.0064557	0.00151899	0.00151899	0.00582278
14	SNRPN:Int1-DMR1	M	No-secondary DMR	chr15:24847861-24948682	44	0.761265	0.775999	0.719363	0.737031	0.745404	0.740849	0.738855	0.747678	0.738543	0.741305	0.607798	0.631729	0.661417	0.741449	0.731673	0.724307
15	FAM50B:TSS-DMR	M	Oocyte gDMR	chr6:3848848-3850125	90	0.716667	0.650214	0	0	0	0.00411111	0.00788889	0.0172222	0.00111111	0.0161111	0.00411111	0.008	0.0196667	0.00344444	0.00277778	0.00155556
16	SNRPN:Int1-DMR2	M	No-secondary DMR	chr15:24877880-24878758	45	0.348889	0.52227	0.00777778	0.00410256	0.00133333	0.00288889	0	0.00244444	0.00177778	0.00577778	0	0.000666667	0.00711111	0.002	0.000666667	0.00822222
17	PLAGL1:alt-TSS-DMR	M	Oocyte gDMR	chr6:144006941-144008751	143	0.758182	0.64011	0.00622807	0.0100885	0.00713287	0.0223776	0.00307692	0.00629371	0.00475524	0.0187413	0.0286014	0.00608392	0.0306294	0.0132168	0.00307692	0.00748252
18	SNURF:TSS-DMR	M	Oocyte gDMR	chr15:24954857-24956829	113	0.577257	0.518336	0.00349515	0.0154286	0.00309735	0.00221239	0.00185841	0.0169027	0.00212389	0.0228319	0.00247788	0.00734513	0.0179646	0.00415929	0.00716814	0.00176991
19	IGF1R:Int2-DMR	M	Oocyte gDMR	chr15:98865267-98866421	55	0.601455	0.625137	0.000727273	0	0.000545455	0.0152727	0	0.0223636	0.000545455	0.0169091	0.016	0.00145455	0.00381818	0.00309091	0.000727273	0.00236364
20	IGF2R:Int2-DMR	M	Oocyte gDMR	chr6:160005526-160006529	74	0.741351	0.677991	0.0202703	0.0510606	0	0.0489189	0.00675676	0.00945946	0.0483784	0.00108108	0.0367568	0.0636486	0.000945946	0.0155405	0.037027	0.00932432
21	WDR27:Int13-DMR	M	Oocyte gDMR	chr6:169654408-169655522	58	0.574655	0.60315	0.11569	0.402586	0.0327586	0.0903448	0.0408621	0.0374138	0.112069	0.0481034	0.0272414	0.0913793	0.0531034	0.0356897	0.153276	0.0355172
22	ZNF597:3? DMR	M	Oocyte gDMR	chr16:3431801-3432388	29	0.648276	0.737991	0.00586207	0.00206897	0.00241379	0.00103448	0.00137931	0.0062069	0.00275862	0.0124138	0.00586207	0.00310345	0.00517241	0.00241379	0	0.00172414
23	GRB10:alt-TSS-DMR	M	Oocyte gDMR	chr7:50781029-50783615	171	0.684494	0.626476	0.0295041	0.0102759	0.0175439	0.0123977	0.0154386	0.0257895	0.0135673	0.0254971	0.0146199	0.0181871	0.0325731	0.0123977	0.0138012	0.0207602
24	ZNF597:TSS-DMR	P	No-secondary DMR	chr16:3442828-3444463	76	0.452632	0.406272	0.0113333	0.00533333	0.0132895	0.0188158	0.00855263	0.00236842	0.00144737	0.00184211	0.0132895	0.00144737	0.00552632	0.000921053	0.000526316	0.005
25	PEG10:TSS-DMR	M	Oocyte gDMR	chr7:94656225-94658648	119	0.502069	0.541923	0.00313043	0.00447368	0.00184874	0.00193277	0.00176471	0.00554622	0.00243697	0.00773109	0.00789916	0.00210084	0.00781513	0.00201681	0.00386555	0.0010084
26	ZNF331:alt-TSS-DMR1	M	Oocyte gDMR	chr19:53537256-53538958	125	0.651	0.770247	0	0.0103846	0.0148	0.00064	0.00048	0.00704	0.00056	0.01584	0.0024	0.01128	0.00792	0.00944	0.00312	0.00184
27	MEST:alt-TSS-DMR	M	Oocyte gDMR	chr7:130490281-130494547	226	0.572257	0.62761	0.00842105	0.00371585	0.0137168	0.00278761	0.00610619	0.0117257	0.00606195	0.00353982	0.005	0.00584071	0.0165487	0.00862832	0.00646018	0.00716814
28	ZNF331:alt-TSS-DMR2	M	Oocyte gDMR	chr19:53553832-53555171	102	0.608043	0.572914	0.00990099	0.00188235	0.00235294	0.000784314	0.00539216	0.0211765	0.00284314	0.00254902	0.0103922	0.000980392	0.010098	0.00303922	0.00735294	0.00960784
29	SVOPL:alt-TSS-DMR	M	Oocyte gDMR	chr7:138663373-138664324	31	0.533125	0.450587	0.0371875	0.0125	0.021875	0.008125	0.02125	0.0275	0.02125	0.0346875	0.015	0.026875	0.0221875	0.02125	0.026875	0.02375
30	PEG3:TSS-DMR	M	Oocyte gDMR	chr19:56837125-56841903	221	0.611086	0.51807	0.0166834	0.0155676	0.00647059	0.00705882	0.00556561	0.00800905	0.00868778	0.00841629	0.00561086	0.0134389	0.00769231	0.00914027	0.00751131	0.0113575
31	HTR5A:TSS-DMR	M	Oocyte gDMR	chr7:155071009-155071672	55	0.638364	0.691138	0.00290909	0.00454545	0.00363636	0.0129091	0.00181818	0.0132727	0.00836364	0	0.000727273	0	0.00181818	0.00254545	0.00327273	0.00236364
32	MCTS2P:TSS-DMR	M	Oocyte gDMR	chr20:31546860-31548130	47	0.533404	0.668479	0.157045	0.057234	0.0910638	0.0612766	0.104255	0.107021	0.0555319	0.0825532	0.0725532	0.05	0.0919149	0.0834043	0.06	0.0874468
33	ERLIN2:Int6-DMR	M	Oocyte gDMR	chr8:37747474-37748570	37	0.499189	0.573208	0.0121622	0.0027027	0.00243243	0.00378378	0.00405405	0.0105405	0.00405405	0.00837838	0.00297297	0.00486486	0.0191892	0.00108108	0.00378378	0.00513514
34	NNAT:TSS-DMR	M	Oocyte gDMR	chr20:37520202-37522126	135	0.685852	0.700604	0.000666667	0.00525926	0.00274074	0.0177778	0.00281481	0.00133333	0.00607407	0.0104444	0.0022963	0.000666667	0.00192593	0.00259259	0.00644444	0.00948148
35	PEG13:TSS-DMR	M	Oocyte gDMR	chr8:140098048-140100982	193	0.717253	0.658692	0.00224044	0.00843023	0.00181347	0.00595855	0.00440415	0.0170466	0.00274611	0.00481865	0.00310881	0.00196891	0.0136269	0.00243523	0.00139896	0.00787565
36	L3MBTL1:alt-TSS-DMR	M	Oocyte gDMR	chr20:43513725-43515400	84	0.622976	0.665774	0.0128378	0.00277778	0.0155952	0.005	0.00285714	0.0194048	0.00404762	0.0077381	0.0202381	0.000952381	0.0075	0.00511905	0.00214286	0.0022619
37	FANCC:Int1-DMR	M	Oocyte gDMR	chr9:95313118-95313462	26	0.522308	0.399069	0.01	0.01	0.00423077	0.00269231	0.00769231	0.00884615	0.0134615	0.00692308	0.00423077	0	0.00538462	0.0223077	0.00153846	0.00730769
38	GNAS-NESP:TSS-DMR	P	No-secondary DMR	chr20:58838984-58843557	257	0.665292	0.594683	0.01684	0.0100431	0.00723735	0.0085214	0.00984436	0.0151362	0.00941634	0.0181323	0.0070428	0.0051751	0.0162646	0.00910506	0.0105058	0.0113619
39	INPP5F:Int2-DMR	M	Oocyte gDMR	chr10:119818534-119819215	52	0.674808	0.858083	0	0.00319149	0.00346154	0.0244231	0	0.000769231	0.00153846	0.00384615	0.000961538	0.000576923	0.03	0.00711538	0.000769231	0.00192308
40	GNAS-AS1:TSS-DMR	M	Oocyte gDMR	chr20:58850594-58852978	128	0.448047	0.500059	0.0118254	0.00357143	0.00617188	0.00140625	0.00164062	0.00875	0.009375	0.00609375	0.00148438	0.0053125	0.016875	0.00304688	0.00710938	0.0071875
41	H19/IGF2:IG-DMR	P	Sperm gDMR	chr11:1997582-2003510	250	0.56884	0.662616	0.75768	0.816098	0.789	0.74284	0.87716	0.75836	0.74012	0.88648	0.73504	0.717	0.8694	0.76776	0.76256	0.87668
42	GNAS-XL:Ex1-DMR	M	Oocyte gDMR	chr20:58853850-58856408	200	0.711551	0.657845	0.01125	0.00793333	0.00875	0.0015	0.0043	0.00535	0.00795	0.00925	0.00525	0.0199	0.00675	0.00135	0.00525	0.01015
43	IGF2:Ex9-DMR	P	No-secondary DMR	chr11:2132761-2133882	63	0.648254	0.599488	0.908571	0.915556	0.930159	0.929683	0.950476	0.938571	0.876984	0.96	0.819683	0.810794	0.858889	0.94746	0.895556	0.94
44	GNAS A/B:TSS-DMR	M	No-secondary DMR	chr20:58888210-58890146	198	0.589391	0.625653	0.00164474	0.00792308	0.000757576	0.00757576	0.00116162	0.0160101	0.0132828	0.0193939	0.0261111	0.0019697	0.0221212	0.0102525	0.00646465	0.00540404
45	IGF2:alt-TSS-DMR	P	Sperm gDMR	chr11:2147103-2148538	33	0.524545	0.406633	0.883125	0.92	0.909394	0.877879	0.918788	0.901212	0.877879	0.91	0.777879	0.781818	0.833636	0.934545	0.892424	0.906061
46	WRB:alt-TSS-DMR	M	Oocyte gDMR	chr21:39385584-39386350	43	0.568605	0.655749	0	0.0128205	0.00581395	0.00186047	0.00162791	0	0.00302326	0.00604651	0.0204651	0.0267442	0.00139535	0.000930233	0.000697674	0.00813953
47	KCNQ1OT1:TSS-DMR	M	Oocyte gDMR	chr11:2698718-2701029	192	0.610729	0.656082	0.005	0.00597122	0.00635417	0.0009375	0.00333333	0.00348958	0.0120833	0.0114062	0.0144271	0.00151042	0.0129687	0.00354167	0.00729167	0.00864583
48	SNU13:alt-TSS-DMR	M	Oocyte gDMR	chr22:41681770-41682869	63	0.630317	0.540624	0.0161905	0.0015873	0.00396825	0.00190476	0.00269841	0.00444444	0.00634921	0.00555556	0.00253968	0.00460317	0.0119048	0.00650794	0.00047619	0.0115873
49	RB1:Int2-DMR	M	Oocyte gDMR	chr13:48318205-48321627	195	0.601077	0.578278	0.0026943	0.00301587	0.00476923	0.00133333	0.00235897	0.00958974	0.00435897	0.00446154	0.00630769	0.00764103	0.0221538	0.00415385	0.00384615	0.00907692
50	MEG3/DLK1:IG-DMR	P	Sperm gDMR	chr14:100809090-100811721	64	0.695312	0.676815	0.944375	0.944219	0.966875	0.936719	0.945156	0.957344	0.934688	0.938125	0.924375	0.927969	0.921562	0.962812	0.964375	0.959219
