## Supplementary Table S4 for "Genome-wide DNA methylation changes in human spermatogenesis"

### Sheet: Summary
Supplementary Table S4: DMR (Undiff vs 1C) overlaps with retained histone modifications in sperm.
Histone modification in sperm	Number of overlaps with Undiff vs 1C DMRs (1516)	Percent
H3K36me3	158	10.4222
H3K27me3	1	0.0659631
H3K27ac	7	0.461741
H3.3	27	1.781
H3K4me1	59	3.89182
H3K14ac	12	0.791557
Sum:	264	17.4142

### Sheet: H3K36me3
seqnames	start	end	width
chr9	86351699	86352129	431
chr14	21230998	21231257	260
chr16	56935387	56935668	282
chr8	116868789	116868930	142
chr5	98904237	98904661	425
chr2	10442022	10442169	148
chr12	50003323	50005327	2005
chr4	4285782	4286593	812
chr18	79689058	79689490	433
chr7	34936586	34936845	260
chr5	32388545	32388668	124
chr16	71758733	71759058	326
chr7	6112363	6112758	396
chr11	2968635	2969024	390
chr3	113962799	113963245	447
chr10	86457905	86459630	1726
chr12	45844180	45845162	983
chr11	61327361	61327531	171
chr3	37335892	37336527	636
chr3	50061206	50062129	924
chr12	4634181	4634531	351
chr2	227532958	227533395	438
chr22	40778538	40779311	774
chr16	80997222	80997476	255
chr10	28575818	28576363	546
chr10	119070191	119070617	427
chr3	44830352	44830598	247
chr19	8460669	8461138	470
chr1	225781961	225782321	361
chr2	27227326	27227829	504
chr12	64459642	64459844	203
chr13	99257970	99258344	375
chr8	132825462	132825857	396
chr15	65885979	65886898	920
chr14	87955678	87955768	91
chr1	52045600	52045854	255
chr18	13051390	13051613	224
chr6	79921674	79923514	1841
chr7	44472552	44473016	465
chr11	18429402	18430035	634
chr13	112566755	112567394	640
chr6	37365130	37365542	413
chr15	100542350	100542447	98
chr20	63927079	63927360	282
chr2	227332646	227333142	497
chr10	42654622	42654823	202
chr10	119046067	119046466	400
chr22	29290369	29290508	140
chr1	244053907	244054090	184
chr3	138303590	138303724	135
chr16	89431530	89431820	291
chr2	127943583	127944095	513
chr10	72210765	72210954	190
chr13	20060787	20061416	630
chr5	32241194	32241604	411
chr1	235181206	235181833	628
chr15	101289231	101289253	23
chr1	23070829	23071348	520
chr4	13619609	13620084	476
chr14	74890284	74890776	493
chr3	10060409	10060896	488
chr12	69792017	69792515	499
chr14	55153033	55153281	249
chr2	55640429	55640840	412
chr17	63752013	63752170	158
chr7	149292112	149292202	91
chr22	31584828	31585124	297
chr12	132866253	132866654	402
chr1	51804382	51805086	705
chr1	51804433	51805088	656
chr16	87741359	87741552	194
chr20	34410666	34410671	6
chr22	31472886	31473027	142
chr5	171892533	171892758	226
chr9	107322125	107322529	405
chr16	87740703	87740966	264
chr14	34969005	34969467	463
chr17	1362027	1362383	357
chr16	69358598	69359266	669
chr3	44777836	44778410	575
chr3	5213252	5213523	272
chr7	44692183	44692597	415
chr7	139367831	139368023	193
chr8	23433357	23434120	764
chr8	124550473	124551008	536
chr15	41045022	41045258	237
chr14	69440331	69440777	447
chr22	45170237	45170913	677
chr4	169660056	169660132	77
chr21	33455743	33456063	321
chr13	40753432	40753486	55
chr19	58236490	58236803	314
chr1	52497019	52497650	632
chr15	59647077	59647495	419
chr14	54483590	54483738	149
chr4	169659513	169659706	194
chr10	17646084	17646118	35
chr17	37514760	37515316	557
chr17	46754651	46754833	183
chr7	99477896	99478377	482
chr3	37147859	37148069	211
chr20	35857061	35857569	509
chr2	241134073	241134405	333
chr4	2711913	2712371	459
chr9	38567098	38567324	227
chr1	206608379	206608586	208
chr2	131558698	131558818	121
chr7	75433751	75433972	222
chr2	241340070	241340520	451
chr19	47090506	47090827	322
chr12	30650551	30651208	658
chr19	11856685	11857057	373
chr14	34537845	34537926	82
chr12	110038906	110039188	283
chr21	43961357	43961652	296
chr21	43961357	43961652	296
chr5	62547321	62547356	36
chr6	42810327	42810570	244
chr7	30157990	30158403	414
chr15	92916742	92917019	278
chr17	2611693	2612133	441
chr2	70236168	70236196	29
chr2	71419133	71419374	242
chr1	205118593	205118716	124
chr1	13731277	13731673	397
chr17	59223063	59223387	325
chr16	88584680	88584920	241
chr19	57970293	57970633	341
chr2	39009447	39009490	44
chr16	88026556	88026822	267
chr9	4622611	4622642	32
chr17	29083938	29084110	173
chr10	133405362	133405555	194
chr15	58610466	58610856	391
chr19	52806310	52806383	74
chr2	241294069	241294431	363
chr9	33937036	33937500	465
chr18	36952591	36952750	160
chr13	19494186	19494315	130
chr20	3914589	3914722	134
chr10	132868615	132868837	223
chr14	100343884	100343929	46
chr16	18793093	18793197	105
chr5	132751327	132751731	405
chr9	14688007	14688419	413
chr8	97684502	97684803	302
chr20	31902329	31902406	78
chr10	71834701	71834965	265
chr5	71501577	71501777	201
chr5	116186034	116186080	47
chr15	72775542	72775823	282
chr1	52402401	52402487	87
chr14	103502724	103502897	174
chr8	100258632	100258774	143
chr16	21593484	21593752	269
chr19	9751543	9751724	182
chr11	47489244	47489539	296
chr22	31575349	31575499	151

### Sheet: H3K27me3
seqnames	start	end	width
chr2	152333605	152334099	495

### Sheet: H3K27ac
seqnames	start	end	width
chr7	69709437	69709748	312
chr4	169659513	169660132	620
chr18	39655503	39655856	354
chr16	89431748	89431820	73
chr13	99257989	99258344	356
chr16	72931772	72931974	203
chr20	17833163	17833453	291

### Sheet: H3.3
seqnames	start	end	width
chr2	10442022	10442169	148
chr11	62712598	62713486	889
chr13	99257970	99258344	375
chr5	32388545	32388668	124
chr16	18793093	18793510	418
chr5	10438449	10439002	554
chr16	56935387	56935540	154
chr17	37514938	37515316	379
chr3	23974338	23974546	209
chr3	113962799	113963026	228
chr5	62547279	62547356	78
chr10	28575909	28576363	455
chr12	69792017	69792072	56
chrX	32097262	32097347	86
chrX	135396845	135397166	322
chr7	69709543	69709748	206
chr7	130074925	130075260	336
chr8	97684441	97684808	368
chr10	103184030	103184056	27
chr2	227332930	227333142	213
chr8	100258420	100258721	302
chr5	98904624	98904661	38
chr1	51422617	51422761	145
chr1	52497081	52497433	353
chr3	184958053	184958542	490
chr4	4285806	4286108	303
chr12	50004893	50005185	293

### Sheet: H3K4me1
seqnames	start	end	width
chr10	17646084	17646677	594
chr2	41877469	41877473	5
chr8	27424993	27425075	83
chr6	148272761	148272920	160
chr6	83047909	83048039	131
chr14	80772859	80773019	161
chr5	62546785	62547356	572
chr9	106615914	106616324	411
chr18	39655503	39656501	999
chr2	39008591	39009180	590
chr5	163508843	163508944	102
chr14	34537845	34538215	371
chr16	72931772	72931974	203
chr5	10438144	10439002	859
chr14	54483590	54483738	149
chr5	32388545	32388668	124
chr5	65630019	65630348	330
chr16	11810054	11810275	222
chr14	58247333	58247783	451
chr9	123264461	123264677	217
chr5	65630794	65631459	666
chr13	28535981	28536714	734
chr3	32369374	32369629	256
chr4	145823739	145823790	52
chr12	4634181	4634531	351
chr22	26159273	26159392	120
chr15	100542350	100542447	98
chr10	119084865	119085015	151
chr14	103319640	103319927	288
chr17	63752013	63752170	158
chr1	51804382	51805086	705
chr1	51804433	51805088	656
chr9	4622611	4622960	350
chr11	61327361	61327531	171
chr6	107349951	107350297	347
chr9	112490395	112491013	619
chr18	76721194	76721398	205
chr22	40778538	40778612	75
chr2	10442022	10442169	148
chr3	173732347	173732562	216
chr20	8258486	8259071	586
chr2	227332731	227333142	412
chr1	241293054	241293169	116
chr3	49942654	49942662	9
chr6	159039467	159039895	429
chr12	71675336	71675343	8
chr15	34590424	34590737	314
chr16	18793093	18793371	279
chr4	4285782	4285989	208
chr5	172196142	172196409	268
chr22	25472907	25473093	187
chr13	45045389	45045638	250
chr7	34936586	34936692	107
chr17	2611779	2612078	300
chr16	86718441	86718562	122
chr1	37805797	37806004	208
chr2	66585808	66586016	209
chr10	127148516	127148662	147
chr12	121709748	121710003	256

### Sheet: H3K14ac
seqnames	start	end	width
chr18	39655503	39656501	999
chr5	32388545	32388668	124
chr10	17646084	17646633	550
chr9	86351699	86352129	431
chr13	99258075	99258344	270
chr9	106615914	106616324	411
chr10	13763419	13763615	197
chr12	4634181	4634417	237
chr16	72931772	72931974	203
chr5	62547223	62547356	134
chr7	25775460	25775461	2
chr14	58247333	58247348	16
