## Supplementary Table S5 for "Genome-wide DNA methylation changes in human spermatogenesis"

### Sheet: table
Supplementary Table S5: Total and sorted cell numbers
	Control-1	Control-2	Control-3	Crypto-1	Crypto-2	Crypto-3
	Cells (#)	Cells (#)	Cells (#)	Cells (#)	Cells (#)	Cells (#)
Total	850000	1200000	2880000	1655000	355000	670000
Undiff	7577	17726	39268	2582	3375	7283
Diff	5925	22281	33332	2908	3051	3363
4C	2526	42977	243151	21950	13828	22179
1C	48771	60185	199371	6313	2832	7234
