## Supplementary Table S6 for "Genome-wide DNA methylation changes in human spermatogenesis"

### Sheet: Imprinted genes_CZ
Supplementary Table S5: Methylation of imprinted control regions (ICRs) in CZ germ cells.
ICR #	DMR_Names	Germline derived	Region	Number CpGs	Undiff CZ-2	Undiff CZ-3	Diff CZ-2	Diff CZ-3	4C CZ-2	4C CZ-3
1	PPIEL:Ex1-DMR	Oocyte gDMR	chr1:39558954-39559868	39	0.00153846	0.0205128	0.0194872	0.0105128	0.0251282	0.00487179
2	MEG3:TSS-DMR	No-secondary DMR	chr14:100824187-100827641	188	0.0109043	0.0223404	0.0527128	0.0357979	0.0456383	0.045266
3	DIRAS3:TSS-DMR	Oocyte gDMR	chr1:68049750-68051862	88	0.0111364	0.0255682	0.0846591	0.0578409	0.0331818	0.0448864
4	MEG8:Int2-DMR	No-secondary DMR	chr14:100904404-100905082	43	0.0055814	0.00604651	0.0188372	0.0027907	0.0239535	0.00348837
5	DIRAS3:Ex2-DMR	Oocyte gDMR	chr1:68046822-68047803	39	0.0392308	0.0120513	0.0664103	0.0707692	0.0825641	0.0884615
6	MKRN3:TSS-DMR	Oocyte gDMR-secondary DMR	chr15:23561939-23567348	109	0.377615	0.357431	0.293119	0.396972	0.321376	0.338899
7	GPR1-AS:TSS-DMR	Oocyte gDMR	chr2:206202243-206204721	86	0.0422093	0.0247674	0.0659302	0.0975581	0.0905814	0.123837
8	MAGEL2:TSS-DMR	No-secondary DMR	chr15:23647278-23648882	51	0.00666667	0.012549	0.00901961	0.022549	0.0158824	0.00862745
9	ZDBF2/GPR1:IG-DMR	Sperm gDMR-secondary DMR	chr2:206249859-206271820	439	0.368109	0.365558	0.321435	0.485786	0.468041	0.432118
10	NDN:TSS-DMR	No-secondary DMR	chr15:23686304-23687612	108	0	0.00509259	0.00407407	0.0284259	0.0172222	0.0601852
11	NAP1L5:TSS-DMR	Oocyte gDMR	chr4:88697033-88698086	57	0.0449123	0.00438596	0.0798246	0.00280702	0.0587719	0.0442105
12	SNRPN:alt-TSS-DMR	No-secondary DMR	chr15:24823417-24824334	19	0.0121053	0.0352632	0.0768421	0.0757895	0.0236842	0.04
13	VTRNA2â€“1:DMR	Oocyte gDMR	chr5:136079113-136080956	76	0.0260759	0.016962	0.0488608	0.0163291	0.0402532	0.0693671
14	SNRPN:Int1-DMR1	No-secondary DMR	chr15:24847861-24948682	44	0.671659	0.674826	0.585138	0.738455	0.727302	0.66249
15	FAM50B:TSS-DMR	Oocyte gDMR	chr6:3848848-3850125	90	0.0182222	0.00744444	0.0302222	0.0648889	0.0487778	0.0538889
16	SNRPN:Int1-DMR2	No-secondary DMR	chr15:24877880-24878758	45	0.00822222	0.0277778	0.0164444	0.0111111	0.00488889	0.016
17	PLAGL1:alt-TSS-DMR	Oocyte gDMR	chr6:144006941-144008751	143	0.0613986	0.0248252	0.0525175	0.0145455	0.0292308	0.0540559
18	SNURF:TSS-DMR	Oocyte gDMR	chr15:24954857-24956829	113	0.00380531	0.00734513	0.0607965	0.0149558	0.0478761	0.0299115
19	IGF1R:Int2-DMR	Oocyte gDMR	chr15:98865267-98866421	55	0.000909091	0.00309091	0.0370909	0.0290909	0.0365455	0.0301818
20	IGF2R:Int2-DMR	Oocyte gDMR	chr6:160005526-160006529	74	0.00283784	0.0105405	0.0510811	0.149189	0.136216	0.0858108
21	WDR27:Int13-DMR	Oocyte gDMR	chr6:169654408-169655522	58	0.0346552	0.0375862	0.0286207	0.0868966	0.0896552	0.135517
22	ZNF597:3? DMR	Oocyte gDMR	chr16:3431801-3432388	29	0.00413793	0.0062069	0.00896552	0.0296552	0.05	0.0327586
23	GRB10:alt-TSS-DMR	Oocyte gDMR	chr7:50781029-50783615	171	0.0219298	0.0349123	0.0707018	0.0445029	0.0773099	0.0548538
24	ZNF597:TSS-DMR	No-secondary DMR	chr16:3442828-3444463	76	0.0226316	0.00578947	0.0586842	0.00657895	0.0121053	0.0405263
25	PEG10:TSS-DMR	Oocyte gDMR	chr7:94656225-94658648	119	0.0315966	0.00193277	0.0258824	0.0115126	0.0478151	0.0484034
26	ZNF331:alt-TSS-DMR1	Oocyte gDMR	chr19:53537256-53538958	125	0.02128	0.00272	0.02888	0.0344	0.02296	0.028
27	MEST:alt-TSS-DMR	Oocyte gDMR	chr7:130490281-130494547	226	0.0242035	0.00597345	0.035354	0.0425221	0.0475221	0.0553097
28	ZNF331:alt-TSS-DMR2	Oocyte gDMR	chr19:53553832-53555171	102	0.025	0.00970588	0.0103922	0.00480392	0.0510784	0.0567647
29	SVOPL:alt-TSS-DMR	Oocyte gDMR	chr7:138663373-138664324	31	0.01	0.0553125	0.0215625	0.0425	0.0459375	0.0334375
30	PEG3:TSS-DMR	Oocyte gDMR	chr19:56837125-56841903	221	0.0108597	0.01181	0.0762443	0.03181	0.0441629	0.0435294
31	HTR5A:TSS-DMR	Oocyte gDMR	chr7:155071009-155071672	55	0.0116364	0.00327273	0.0381818	0.0154545	0.0167273	0.09
32	MCTS2P:TSS-DMR	Oocyte gDMR	chr20:31546860-31548130	47	0.0887234	0.131277	0.175319	0.0978723	0.155106	0.111702
33	ERLIN2:Int6-DMR	Oocyte gDMR	chr8:37747474-37748570	37	0.0267568	0.0191892	0.0178378	0.0194595	0.0145946	0.0691892
34	NNAT:TSS-DMR	Oocyte gDMR	chr20:37520202-37522126	135	0.0182222	0.0287407	0.0558519	0.0434074	0.042963	0.0280741
35	PEG13:TSS-DMR	Oocyte gDMR	chr8:140098048-140100982	193	0.0264767	0.00932642	0.0360622	0.0480311	0.0208808	0.0117617
36	L3MBTL1:alt-TSS-DMR	Oocyte gDMR	chr20:43513725-43515400	84	0.0279762	0.0208333	0.025	0.045119	0.0216667	0.0359524
37	FANCC:Int1-DMR	Oocyte gDMR	chr9:95313118-95313462	26	0.00769231	0.00192308	0.0188462	0.0796154	0.0292308	0.0238462
38	GNAS-NESP:TSS-DMR	No-secondary DMR	chr20:58838984-58843557	257	0.0291051	0.021751	0.0398833	0.0328405	0.0216732	0.0563035
39	INPP5F:Int2-DMR	Oocyte gDMR	chr10:119818534-119819215	52	0.0103846	0	0.00519231	0	0.0521154	0.117692
40	GNAS-AS1:TSS-DMR	Oocyte gDMR	chr20:58850594-58852978	128	0.0116406	0.0135937	0.0322656	0.0267187	0.0316406	0.0075
41	H19/IGF2:IG-DMR	Sperm gDMR	chr11:1997582-2003510	250	0.7826	0.77216	0.7544	0.74784	0.73724	0.73352
42	GNAS-XL:Ex1-DMR	Oocyte gDMR	chr20:58853850-58856408	200	0.0363	0.0308	0.068	0.0014	0.04055	0.04745
43	IGF2:Ex9-DMR	No-secondary DMR	chr11:2132761-2133882	63	0.889841	0.910952	0.77381	0.93127	0.890794	0.83746
44	GNAS A/B:TSS-DMR	No-secondary DMR	chr20:58888210-58890146	198	0.0209091	0.0276263	0.055303	0.000959596	0.0429293	0.0470707
45	IGF2:alt-TSS-DMR	Sperm gDMR	chr11:2147103-2148538	33	0.830909	0.835758	0.714848	0.882424	0.852727	0.766061
46	WRB:alt-TSS-DMR	Oocyte gDMR	chr21:39385584-39386350	43	0.022093	0.0146512	0.0560465	0.00860465	0.052093	0.0055814
47	KCNQ1OT1:TSS-DMR	Oocyte gDMR	chr11:2698718-2701029	192	0.0343229	0.0251042	0.0404167	0.00739583	0.0304687	0.00171875
48	SNU13:alt-TSS-DMR	Oocyte gDMR	chr22:41681770-41682869	63	0.00857143	0.0261905	0.055873	0.0236508	0.0268254	0.0506349
49	RB1:Int2-DMR	Oocyte gDMR	chr13:48318205-48321627	195	0.0262564	0.00774359	0.0471282	0.024359	0.0397436	0.0512308
50	MEG3/DLK1:IG-DMR	Sperm gDMR	chr14:100809090-100811721	64	0.867031	0.884844	0.842656	0.932344	0.895781	0.886406
