## Supplementary Table S7 for "Genome-wide DNA methylation changes in human spermatogenesis"

### Sheet: Summary
Supplementary Table S7: Statistics for methylation difference in the DMRs of the different comparisons.
Comparison	Mean methylation difference	Mean methylation difference (absolute)	Median	Variance	Min	Max
DMRs Undiff vs Undiff	-0,0762	0,37	0,2043	0,148	-0,6981	0,5055
DMRs Diff vs Diff	-0,0959	0,3704	0,2041	0,147	-0,7152	0,5853
DMRs 4C vs 4C	0,1263	0,3129	0,2459	0,0939	-0,837	0,4989

### Sheet: DMRs UndiffvsUndiff
Supplementary Table S_: Differentially methylated regions (DMRs) between undifferentiated spermatogonia of control versus cryptozoospermic patients.
seqnames	start	end	width	num_cpgs	diff	qValue	tool	length	cgi_overlap	gene_overlap	gene_name	promoter_overlap	promoter_name	num_repeats	mean_cov
2	89796626	89796690	65	7	0.235451	NA	camel	64	FALSE	FALSE		FALSE		0	53.65
2	89800538	89800676	139	5	0.236322	NA	camel	138	FALSE	FALSE		FALSE		0	57.852
2	89800962	89801048	87	6	0.219994	NA	camel	86	FALSE	FALSE		FALSE		0	61.944
7	4745190	4745273	84	8	-0.40474	NA	camel	83	TRUE	TRUE	FOXK1	FALSE		0	9.766
8	12538381	12558956	20576	212	0.310033	NA	camel	20575	FALSE	TRUE	AC068587.4	FALSE		47	57.36
8	12561177	12592798	31622	308	0.404842	NA	camel	31621	FALSE	TRUE	AC068587.4	FALSE		67	53.206
9	41258094	41260418	2325	12	0.28302	NA	camel	2324	FALSE	FALSE		FALSE		2	51.086
9	43330413	43330550	138	10	0.212161	NA	camel	137	FALSE	FALSE		FALSE		0	50.586
9	62821843	62822424	582	5	0.279195	NA	camel	581	FALSE	FALSE		FALSE		1	50.884
10	91323319	91323364	46	5	-0.449601	NA	camel	45	FALSE	FALSE		FALSE		0	9.376
11	430695	430842	148	7	0.34249	NA	camel	147	TRUE	TRUE	ANO9	TRUE	ANO9	0	7.958
16	34162282	34162334	53	7	0.246903	NA	camel	52	TRUE	FALSE		FALSE		0	57.732
18	57236576	57236726	151	14	0.263884	NA	camel	150	FALSE	FALSE		FALSE		1	9.982
18	78654900	78654989	90	5	0.352184	NA	camel	89	FALSE	FALSE		FALSE		0	9.646
20	29741047	29741115	69	7	0.258273	NA	camel	68	TRUE	FALSE		FALSE		0	50.152
21	9028198	9028784	587	7	0.24735	NA	camel	586	FALSE	FALSE		FALSE		2	87.506
21	10328632	10329887	1256	15	0.229143	NA	camel	1255	FALSE	TRUE	AP003900.1	FALSE		3	80.942
21	10330282	10332743	2462	29	0.225238	NA	camel	2461	FALSE	TRUE	AP003900.1	FALSE		4	99.516
21	10675312	10675493	182	7	0.23027	NA	camel	181	FALSE	FALSE		FALSE		0	59.474
21	10694780	10695016	237	9	0.213094	NA	camel	236	FALSE	FALSE		FALSE		0	58.49
X	3309991	3310044	54	5	0.270515	NA	camel	53	FALSE	TRUE	MXRA5	FALSE		0	9.444
X	11324714	11325020	307	16	0.413786	NA	camel	306	FALSE	TRUE	ARHGAP6	FALSE		2	9.842
X	16999903	16999979	77	7	-0.602962	NA	camel	76	FALSE	TRUE	REPS2	FALSE		1	8.406
X	21278032	21278753	722	7	-0.628435	NA	camel	721	FALSE	TRUE	AL807742.1	FALSE		2	7.796
X	27902341	27902893	553	9	0.235148	NA	camel	552	FALSE	FALSE		FALSE		2	9.376
X	34394253	34394908	656	9	0.278851	NA	camel	655	FALSE	TRUE	AL592043.1	FALSE		2	9.794
X	38897988	38898058	71	7	0.234451	NA	camel	70	FALSE	FALSE		FALSE		1	7.194
X	42671908	42672051	144	6	0.204265	NA	camel	143	FALSE	TRUE	Z93403.1	FALSE		1	8.64
X	43085883	43086052	170	7	0.207038	NA	camel	169	FALSE	FALSE		FALSE		1	9.39
X	51120221	51120433	213	10	0.384411	NA	camel	212	FALSE	TRUE	LINC01284	FALSE		0	8.968
X	55663598	55664055	458	6	-0.698118	NA	camel	457	FALSE	FALSE		FALSE		1	9.572
X	56380421	56380575	155	10	0.293898	NA	camel	154	FALSE	FALSE		FALSE		0	8.06
X	58079925	58080435	511	10	0.216861	NA	camel	510	FALSE	FALSE		FALSE		0	8.708
X	58191274	58191980	707	8	0.345823	NA	camel	706	FALSE	FALSE		FALSE		0	9.7
X	58537023	58537556	534	12	0.36434	NA	camel	533	FALSE	FALSE		FALSE		0	9.748
X	62886568	62887503	936	7	0.304344	NA	camel	935	FALSE	FALSE		FALSE		3	9.058
X	62985384	62985479	96	10	0.246409	NA	camel	95	FALSE	FALSE		FALSE		1	9.342
X	63304011	63304147	137	10	0.267362	NA	camel	136	FALSE	TRUE	LINC01278	FALSE		1	9.308
X	63552601	63552944	344	11	0.40215	NA	camel	343	FALSE	TRUE	LINC01278	FALSE		2	9.38
X	66206612	66208178	1567	14	-0.619654	NA	camel	1566	FALSE	TRUE	HEPH	FALSE		2	9.928
X	74776453	74776555	103	5	-0.538154	NA	camel	102	FALSE	TRUE	NEXMIF	FALSE		1	8.896
X	74905878	74907786	1909	12	-0.493994	NA	camel	1908	FALSE	TRUE	NEXMIF	FALSE		2	9.996
X	75414498	75414805	308	10	-0.666515	NA	camel	307	FALSE	TRUE	ZDHHC15	FALSE		2	9.558
X	79510852	79512199	1348	9	-0.567144	NA	camel	1347	FALSE	FALSE		FALSE		2	9.654
X	80802901	80803059	159	12	-0.66034	NA	camel	158	FALSE	TRUE	BRWD3	FALSE		1	9.954
X	82692009	82692125	117	8	-0.558783	NA	camel	116	FALSE	FALSE		FALSE		1	9.51
X	83151404	83151873	470	9	-0.56756	NA	camel	469	FALSE	FALSE		FALSE		1	8.942
X	87109771	87109868	98	7	0.248577	NA	camel	97	FALSE	FALSE		FALSE		1	8.662
X	88515933	88516084	152	12	0.252965	NA	camel	151	FALSE	FALSE		FALSE		1	7.9
X	98124963	98126217	1255	11	-0.557973	NA	camel	1254	FALSE	FALSE		FALSE		2	9.962
X	99678723	99679852	1130	9	-0.540657	NA	camel	1129	FALSE	FALSE		FALSE		4	9.848
X	103085685	103086360	676	24	0.208561	NA	camel	675	FALSE	TRUE	NXF3	FALSE		3	9.05
X	109178780	109178944	165	7	0.254237	NA	camel	164	FALSE	FALSE		FALSE		2	9.826
X	112250002	112250266	265	15	0.31293	NA	camel	264	FALSE	FALSE		FALSE		1	8.872
X	115191007	115191170	164	13	0.505476	NA	camel	163	TRUE	TRUE	LRCH2,RBMXL3	FALSE		0	9.77
X	122200820	122201730	911	8	-0.476829	NA	camel	910	FALSE	FALSE		FALSE		2	9.934
X	128352097	128353597	1501	12	-0.501091	NA	camel	1500	FALSE	TRUE	AL008633.1	FALSE		3	9.698
X	130178855	130178951	97	8	-0.409967	NA	camel	96	FALSE	TRUE	RAB33A	FALSE		1	9.384
X	137502374	137503044	671	25	0.213922	NA	camel	670	FALSE	FALSE		FALSE		3	9.868
X	139375520	139376233	714	9	-0.350802	NA	camel	713	FALSE	FALSE		FALSE		1	9.786
X	148093043	148093590	548	12	-0.529927	NA	camel	547	FALSE	FALSE		FALSE		3	9.138
X	149456846	149457512	667	8	-0.49781	NA	camel	666	FALSE	FALSE		FALSE		1	9.522
1	143702252	143702621	370	21	-0.27845	0.00015847	metilene	369	FALSE	FALSE		FALSE		0	7.054
2	64512810	64513194	385	28	-0.20405	0.0056906	metilene	384	FALSE	FALSE		FALSE		0	5.95
3	122780404	122780673	270	24	-0.337689	0.00010661	metilene	269	FALSE	TRUE	HSPBAP1	FALSE		0	6.532
5	10639595	10639646	52	11	0.454171	0.030095	metilene	51	TRUE	TRUE	ANKRD33B	FALSE		0	7.82
6	71266047	71266348	302	20	0.344177	0.010469	metilene	301	FALSE	TRUE	AL589935.1	FALSE		0	7.288
6	71267156	71267286	131	15	0.30309	0.02832	metilene	130	FALSE	TRUE	AL589935.1	FALSE		0	9.844
7	4745188	4745408	221	17	-0.37466	0.0026776	metilene	220	TRUE	TRUE	FOXK1	FALSE		0	8.6
7	56991412	56991612	201	16	-0.455897	0.00029898	metilene	200	FALSE	FALSE		FALSE		1	5.272
8	303622	304124	503	34	0.237314	0.02136	metilene	502	TRUE	FALSE		FALSE		0	9.56
8	7230768	7231651	884	24	0.419942	0.0025037	metilene	883	FALSE	FALSE		FALSE		2	6.026
8	12420143	12421504	1362	23	0.472467	0.019995	metilene	1361	FALSE	FALSE		FALSE		1	8.424
8	12541363	12541865	503	17	0.359281	0.013584	metilene	502	FALSE	TRUE	AC068587.4	FALSE		3	62.126
10	130203870	130203911	42	9	0.387332	0.04844	metilene	41	FALSE	FALSE		FALSE		0	9.216
12	6290289	6290587	299	27	-0.212341	0.040842	metilene	298	TRUE	FALSE		FALSE		0	9.55
14	18582673	18582969	297	18	-0.288111	0.0040764	metilene	296	FALSE	TRUE	CR383656.10	FALSE		0	7.362
15	100555504	100555920	417	36	0.204566	0.026579	metilene	416	TRUE	FALSE		FALSE		0	8.232
17	43254377	43255054	678	37	0.276434	0.00089648	metilene	677	FALSE	TRUE	CCDC200	FALSE		3	6.398
21	45634167	45634266	100	12	-0.421263	0.017585	metilene	99	TRUE	FALSE		FALSE		0	5.096
X	3004266	3005195	930	30	-0.233818	0.0033512	metilene	929	FALSE	FALSE		FALSE		4	9.822
X	16999860	17000040	181	14	-0.460185	0.0076094	metilene	180	FALSE	TRUE	REPS2	FALSE		2	8.084
X	51120073	51120472	400	18	0.34729	0.01945	metilene	399	FALSE	TRUE	LINC01284	FALSE		0	8.708
X	54077739	54078314	576	28	-0.268976	0.0098649	metilene	575	FALSE	TRUE	FAM120C	FALSE		2	8.568
X	54374975	54375431	457	26	-0.280338	0.00035249	metilene	456	FALSE	FALSE		FALSE		2	9.354
X	67722458	67723755	1298	17	-0.641278	0.0001722	metilene	1297	FALSE	TRUE	AR	FALSE		0	9.06
X	69838024	69838702	679	15	-0.460896	0.0070314	metilene	678	FALSE	TRUE	EDA	FALSE		1	8.552
X	72859913	72860881	969	14	-0.46106	0.0078757	metilene	968	FALSE	FALSE		FALSE		4	6.96
X	76007402	76007870	469	33	-0.39037	0.017451	metilene	468	FALSE	FALSE		FALSE		2	5.59
X	79082930	79083995	1066	20	-0.436772	0.0089518	metilene	1065	FALSE	FALSE		FALSE		2	9.42
X	83592264	83593271	1008	16	-0.494199	0.00074139	metilene	1007	FALSE	FALSE		FALSE		3	8.984
X	92300880	92302160	1281	16	-0.641577	0.0091661	metilene	1280	FALSE	TRUE	PCDH11X	FALSE		3	8.948
X	92698274	92698844	571	19	-0.427972	0.019267	metilene	570	FALSE	FALSE		FALSE		2	8.118
X	95617808	95619642	1835	22	-0.422546	0.00551	metilene	1834	FALSE	FALSE		FALSE		1	8.876
X	98733333	98734292	960	19	-0.4311	0.0002342	metilene	959	FALSE	TRUE	AL157778.1	FALSE		3	9.91
X	103085683	103086366	684	25	0.250835	0.016578	metilene	683	FALSE	TRUE	NXF3	FALSE		3	9.062
X	104388553	104388660	108	10	-0.344251	0.011347	metilene	107	FALSE	FALSE		FALSE		1	9.68
X	110590800	110591797	998	13	-0.605742	0.0007224	metilene	997	FALSE	FALSE		FALSE		5	9.124
X	120762436	120762813	378	17	-0.354662	0.0014381	metilene	377	FALSE	FALSE		FALSE		2	8.658
X	121854091	121854474	384	16	-0.465226	0.0092154	metilene	383	FALSE	FALSE		FALSE		1	8.926
X	128351640	128354412	2773	24	-0.411054	0.013192	metilene	2772	FALSE	TRUE	AL008633.1	FALSE		4	9.98
X	130178750	130179701	952	24	-0.331406	0.00031349	metilene	951	FALSE	TRUE	RAB33A	FALSE		1	9.622
X	148092960	148093836	877	17	-0.427784	0.0023539	metilene	876	FALSE	FALSE		FALSE		3	9.818
X	148205363	148206785	1423	25	-0.319842	0.0042931	metilene	1422	FALSE	FALSE		FALSE		3	9.134
X	149183480	149184946	1467	39	-0.319035	0.00061849	metilene	1466	FALSE	FALSE		FALSE		2	8.37
X	155012835	155013139	305	22	-0.347974	0.00010269	metilene	304	FALSE	TRUE	F8	FALSE		2	8.582
Y	22367108	22367383	276	11	0.207575	0.030305	metilene	275	FALSE	FALSE		FALSE		1	9.018

### Sheet: DMRs_DiffvsDiff
Supplementary Table S_: Differentially methylated regions (DMRs) between differentiating spermatogonia of control versus cryptozoospermic patients.
seqnames	start	end	width	num_cpgs	diff	qValue	tool	length	cgi_overlap	gene_overlap	gene_name	promoter_overlap	promoter_name	num_repeats	mean_cov
1	16596959	16597488	530	8	0.275911	NA	camel	529	FALSE	TRUE	NBPF1	FALSE		1	87.11
1	143226891	143227005	115	9	0.257802	NA	camel	114	FALSE	FALSE		FALSE		0	51.334
2	89781525	89781917	393	17	0.219879	NA	camel	392	FALSE	FALSE		FALSE		0	58.842
2	89784774	89784909	136	8	0.210967	NA	camel	135	FALSE	FALSE		FALSE		0	51.56
2	89818642	89818904	263	12	0.2181	NA	camel	262	FALSE	FALSE		FALSE		0	52.838
2	89819327	89819597	271	7	0.272128	NA	camel	270	FALSE	FALSE		FALSE		0	53.394
2	89820843	89821353	511	15	0.253899	NA	camel	510	FALSE	FALSE		FALSE		0	52.138
2	91407228	91407395	168	8	0.238208	NA	camel	167	FALSE	FALSE		FALSE		0	57.838
2	91414615	91414851	237	11	0.258168	NA	camel	236	FALSE	FALSE		FALSE		0	62.936
3	91891221	91891474	254	7	0.260587	NA	camel	253	FALSE	FALSE		FALSE		0	89.752
4	49309060	49309341	282	13	0.231233	NA	camel	281	FALSE	FALSE		FALSE		0	55.28
7	57488300	57489251	952	34	0.227141	NA	camel	951	FALSE	FALSE		FALSE		1	82.48
7	57494503	57494891	389	19	0.259539	NA	camel	388	FALSE	FALSE		FALSE		0	54.06
7	57495781	57495955	175	10	0.316521	NA	camel	174	FALSE	FALSE		FALSE		0	55.342
7	62405138	62405480	343	12	0.241647	NA	camel	342	FALSE	FALSE		FALSE		0	67.3
7	62406874	62407198	325	17	0.227898	NA	camel	324	FALSE	FALSE		FALSE		0	64.526
7	73671149	73671308	160	9	-0.312388	NA	camel	159	FALSE	TRUE	VPS37D	FALSE		0	9.702
8	7765075	7765335	261	8	0.30921	NA	camel	260	FALSE	FALSE		FALSE		1	92.612
8	12538436	12556655	18220	205	0.303416	NA	camel	18219	FALSE	TRUE	AC068587.4	FALSE		46	58.014
8	12561588	12593146	31559	309	0.407577	NA	camel	31558	FALSE	TRUE	AC068587.4	FALSE		66	54.146
8	85740980	85741123	144	7	0.241751	NA	camel	143	FALSE	FALSE		FALSE		1	74.604
9	41258484	41261233	2750	11	0.284391	NA	camel	2749	FALSE	FALSE		FALSE		1	57.248
9	43345691	43345852	162	7	0.223615	NA	camel	161	FALSE	FALSE		FALSE		0	75.97
10	42104079	42104308	230	12	0.213302	NA	camel	229	FALSE	FALSE		FALSE		0	85.976
16	34163740	34163851	112	13	0.231525	NA	camel	111	TRUE	FALSE		FALSE		0	53.886
19	35784501	35784567	67	5	-0.440722	NA	camel	66	FALSE	TRUE	ARHGAP33	TRUE	ARHGAP33	0	9.722
20	28631291	28632006	716	6	0.213543	NA	camel	715	FALSE	FALSE		FALSE		2	51.196
20	29744794	29745503	710	21	0.23423	NA	camel	709	FALSE	FALSE		FALSE		3	98.34
20	29745637	29745842	206	14	0.301925	NA	camel	205	FALSE	FALSE		FALSE		0	93.708
20	31069813	31070367	555	6	0.26707	NA	camel	554	FALSE	FALSE		FALSE		0	63.976
21	7918500	7918746	247	6	0.222301	NA	camel	246	FALSE	FALSE		FALSE		0	73.814
21	8758589	8758931	343	7	0.224325	NA	camel	342	FALSE	FALSE		TRUE	LINC01666	1	66.578
21	9003121	9003158	38	5	0.227271	NA	camel	37	FALSE	TRUE	CR392039.4	FALSE		1	52.026
21	9086444	9086593	150	7	0.208577	NA	camel	149	FALSE	FALSE		FALSE		0	78.466
21	10330686	10333994	3309	34	0.239858	NA	camel	3308	FALSE	TRUE	AP003900.1	FALSE		5	93.57
21	10336076	10337169	1094	23	0.25489	NA	camel	1093	FALSE	TRUE	AP003900.1	FALSE		2	66.754
21	10383890	10384909	1020	10	0.268218	NA	camel	1019	FALSE	FALSE		FALSE		0	59.564
21	10620578	10620721	144	9	0.237982	NA	camel	143	FALSE	FALSE		FALSE		2	50.196
21	10664798	10665669	872	17	0.232927	NA	camel	871	FALSE	FALSE		FALSE		0	73.12
21	10670167	10670314	148	11	0.261994	NA	camel	147	FALSE	FALSE		FALSE		0	63.03
21	10694580	10695016	437	13	0.243616	NA	camel	436	FALSE	FALSE		FALSE		0	62.006
22	11630262	11630486	225	15	0.23064	NA	camel	224	FALSE	FALSE		FALSE		0	54.378
X	6610665	6611392	728	7	-0.510662	NA	camel	727	FALSE	FALSE		FALSE		4	9.714
X	6846321	6846372	52	8	0.21599	NA	camel	51	FALSE	TRUE	PUDP	FALSE		1	9.666
X	11559422	11559860	439	11	0.31498	NA	camel	438	FALSE	TRUE	ARHGAP6	FALSE		2	8.582
X	15149529	15150364	836	5	0.311035	NA	camel	835	FALSE	FALSE		FALSE		4	9.746
X	16310759	16312452	1694	10	-0.410534	NA	camel	1693	FALSE	FALSE		FALSE		7	9.184
X	16340084	16340761	678	8	-0.395137	NA	camel	677	FALSE	FALSE		FALSE		2	9.96
X	20851744	20853740	1997	11	-0.60083	NA	camel	1996	FALSE	TRUE	AL807742.1	FALSE		2	9.264
X	20891594	20891720	127	6	-0.669779	NA	camel	126	FALSE	TRUE	AL807742.1	FALSE		1	8.606
X	27518693	27519317	625	8	-0.488727	NA	camel	624	FALSE	FALSE		FALSE		1	8.034
X	44838689	44839008	320	13	0.259554	NA	camel	319	FALSE	FALSE		FALSE		2	7.86
X	54671950	54672713	764	6	-0.589367	NA	camel	763	FALSE	FALSE		FALSE		0	9.762
X	55663713	55664615	903	13	-0.715212	NA	camel	902	FALSE	FALSE		FALSE		3	9.562
X	56813489	56813925	437	8	-0.463573	NA	camel	436	FALSE	TRUE	NBDY	FALSE		0	9.74
X	57137365	57137456	92	10	0.244251	NA	camel	91	TRUE	TRUE	SPIN2A	TRUE	SPIN2A	0	9.464
X	58097299	58097576	278	7	0.324722	NA	camel	277	FALSE	FALSE		FALSE		0	9.364
X	58265280	58265529	250	13	0.255606	NA	camel	249	FALSE	FALSE		FALSE		0	9.698
X	62672362	62674278	1917	9	0.288091	NA	camel	1916	FALSE	FALSE		FALSE		0	9.996
X	65936610	65937119	510	7	0.22699	NA	camel	509	FALSE	TRUE	AL034397.2	FALSE		1	9.966
X	67418942	67419159	218	6	0.262493	NA	camel	217	FALSE	FALSE		FALSE		1	8.92
X	69758750	69759373	624	7	-0.365247	NA	camel	623	FALSE	TRUE	EDA	FALSE		1	9.778
X	72091224	72091409	186	10	0.290107	NA	camel	185	FALSE	TRUE	NHSL2	FALSE		1	9
X	72428124	72428283	160	9	-0.315511	NA	camel	159	FALSE	TRUE	AL133500.1	FALSE	HDAC8	1	9.462
X	74740151	74740323	173	7	-0.626502	NA	camel	172	FALSE	TRUE	NEXMIF	TRUE	NEXMIF	0	8.59
X	74775078	74776481	1404	11	-0.603072	NA	camel	1403	FALSE	TRUE	NEXMIF	FALSE		1	9.922
X	77250675	77250943	269	10	0.269335	NA	camel	268	FALSE	FALSE		FALSE		1	9.8
X	78741474	78742175	702	7	-0.445092	NA	camel	701	FALSE	FALSE		FALSE		3	9.654
X	82580535	82581344	810	11	-0.522556	NA	camel	809	FALSE	FALSE		FALSE		1	9.738
X	83712480	83712575	96	6	0.200569	NA	camel	95	FALSE	FALSE		FALSE		2	9.448
X	84537724	84538803	1080	22	0.322595	NA	camel	1079	FALSE	FALSE		FALSE		2	9.118
X	86268911	86270999	2089	10	-0.523142	NA	camel	2088	FALSE	TRUE	DACH2	FALSE		2	9.766
X	86441326	86442433	1108	7	-0.580897	NA	camel	1107	FALSE	TRUE	DACH2	FALSE		5	8.874
X	88900916	88901144	229	11	0.245081	NA	camel	228	FALSE	FALSE		FALSE		1	9.882
X	90825093	90825268	176	6	0.276532	NA	camel	175	FALSE	FALSE		FALSE		2	9.694
X	92301393	92302285	893	11	-0.613796	NA	camel	892	FALSE	TRUE	PCDH11X	FALSE		3	8.946
X	94312851	94312964	114	7	-0.585465	NA	camel	113	FALSE	FALSE		FALSE		1	9.922
X	94569532	94570130	599	12	-0.576471	NA	camel	598	FALSE	FALSE		FALSE		5	9.812
X	95009187	95011419	2233	9	-0.591015	NA	camel	2232	FALSE	FALSE		FALSE		6	9.424
X	95163718	95165116	1399	8	-0.60782	NA	camel	1398	FALSE	FALSE		FALSE		1	9.616
X	96504096	96504165	70	7	0.228198	NA	camel	69	FALSE	FALSE		FALSE		1	8.07
X	97258696	97258820	125	10	-0.374148	NA	camel	124	FALSE	TRUE	DIAPH2	FALSE		1	9.756
X	98028076	98028837	762	7	-0.548656	NA	camel	761	FALSE	FALSE		FALSE		1	9.344
X	98092291	98094415	2125	7	-0.596338	NA	camel	2124	FALSE	FALSE		FALSE		6	9.56
X	98509193	98509898	706	8	-0.543837	NA	camel	705	FALSE	TRUE	AL157778.1	FALSE		2	9.958
X	98664568	98665378	811	9	-0.666933	NA	camel	810	FALSE	TRUE	AL157778.1	FALSE		2	9.628
X	98888005	98888510	506	13	-0.624009	NA	camel	505	FALSE	TRUE	AL157778.1	FALSE		1	9.772
X	99965865	99965953	89	7	-0.594971	NA	camel	88	FALSE	FALSE		FALSE		1	9.148
X	101841529	101842616	1088	11	-0.50694	NA	camel	1087	FALSE	TRUE	NXF5	TRUE	NXF5	1	9.794
X	104616528	104616923	396	7	-0.55062	NA	camel	395	FALSE	TRUE	IL1RAPL2	FALSE		1	9.07
X	105058186	105058366	181	6	0.313038	NA	camel	180	FALSE	TRUE	IL1RAPL2	FALSE		2	7.916
X	108969503	108972448	2946	8	-0.661156	NA	camel	2945	FALSE	FALSE		FALSE		6	9.572
X	110524688	110527335	2648	11	-0.581459	NA	camel	2647	FALSE	FALSE		FALSE		6	9.792
X	112250002	112250266	265	15	0.239948	NA	camel	264	FALSE	FALSE		FALSE		1	9.326
X	112398620	112398679	60	7	-0.581895	NA	camel	59	FALSE	FALSE		FALSE		1	9.104
X	118885938	118886121	184	6	0.220917	NA	camel	183	FALSE	TRUE	LINC01285	FALSE		2	9.314
X	128464882	128465409	528	5	-0.42679	NA	camel	527	FALSE	TRUE	AL008633.1	FALSE		2	9.304
X	135194210	135194268	59	7	0.229528	NA	camel	58	FALSE	FALSE		FALSE		0	7.79
X	140331967	140333068	1102	6	-0.341198	NA	camel	1101	FALSE	FALSE		FALSE		4	9.118
X	141869105	141869180	76	7	0.359568	NA	camel	75	FALSE	TRUE	MAGEC3	FALSE		1	9.444
X	142175085	142175235	151	5	0.207562	NA	camel	150	FALSE	TRUE	AL031073.2	FALSE		0	7.49
X	143229006	143229242	237	14	0.258633	NA	camel	236	FALSE	FALSE		FALSE		1	9.282
X	143617919	143618341	423	17	0.314105	NA	camel	422	FALSE	FALSE		FALSE		1	7.976
X	148161813	148162116	304	7	-0.444055	NA	camel	303	FALSE	FALSE		FALSE		0	9.73
1	143702315	143702595	281	19	-0.327789	0.038112	metilene	280	FALSE	FALSE		FALSE		0	7.052
2	87798680	87799194	515	23	-0.388196	0.0024843	metilene	514	FALSE	TRUE	RGPD2	FALSE		4	6.942
2	107849199	107849971	773	24	-0.456235	0.00024242	metilene	772	FALSE	TRUE	RGPD4	FALSE		3	5.542
5	177949103	177949439	337	15	-0.465751	0.0017253	metilene	336	FALSE	TRUE	AC106795.3	TRUE	AC106795.2	0	9.168
6	71265948	71266607	660	43	0.23431	0.003414	metilene	659	FALSE	TRUE	AL589935.1	FALSE		0	9.032
7	100742262	100743300	1039	36	-0.352483	0.0030557	metilene	1038	FALSE	TRUE	ZAN	FALSE		2	9.896
8	7230874	7231651	778	22	0.585299	0.0034142	metilene	777	FALSE	FALSE		FALSE		2	6.842
8	8056086	8056654	569	18	0.581537	0.0001063	metilene	568	FALSE	FALSE		FALSE		2	6.506
8	139459944	139460808	865	17	-0.511843	0.026166	metilene	864	FALSE	TRUE	AC087354.1	FALSE		1	7.166
9	67034883	67035158	276	17	-0.361866	0.00020227	metilene	275	FALSE	FALSE		FALSE		2	8.066
10	1340082	1340347	266	17	0.491025	0.0037488	metilene	265	TRUE	TRUE	ADARB2	FALSE		0	9.844
11	92157998	92158225	228	19	-0.232987	0.0011092	metilene	227	FALSE	FALSE		FALSE		0	9.292
17	43254239	43254883	645	24	0.326896	0.0023823	metilene	644	FALSE	TRUE	CCDC200	FALSE		3	5.746
21	10379337	10380101	765	24	0.239661	0.0073424	metilene	764	FALSE	FALSE		FALSE		2	62.774
X	16266637	16267253	617	15	-0.523104	0.029909	metilene	616	FALSE	FALSE		FALSE		1	9.778
X	17096379	17096590	212	20	-0.386192	0.00057888	metilene	211	FALSE	TRUE	REPS2	FALSE		1	7.744
X	20854074	20855573	1500	12	-0.523918	0.0093286	metilene	1499	FALSE	TRUE	AL807742.1	FALSE		3	9.962
X	30873447	30873518	72	9	-0.406843	0.015523	metilene	71	FALSE	TRUE	TAB3	FALSE		1	7.96
X	31451936	31452623	688	10	-0.584207	0.032954	metilene	687	FALSE	TRUE	DMD	FALSE		1	9.66
X	64191174	64191562	389	15	-0.238615	0.0054592	metilene	388	FALSE	TRUE	AMER1	FALSE		0	9.334
X	67722458	67723755	1298	17	-0.496797	0.00059942	metilene	1297	FALSE	TRUE	AR	FALSE		0	8.61
X	72428114	72428390	277	19	-0.238401	0.0019348	metilene	276	FALSE	TRUE	AL133500.1	FALSE	HDAC8	1	9.648
X	73990260	73991001	742	13	-0.410904	0.0020379	metilene	741	FALSE	TRUE	FTX	FALSE	JPX	3	9.81
X	74776223	74776970	748	16	-0.483353	0.0036041	metilene	747	FALSE	TRUE	NEXMIF	FALSE		1	8.636
X	80547874	80549058	1185	19	-0.392474	0.03944	metilene	1184	FALSE	FALSE		FALSE		4	9.874
X	94312723	94312962	240	13	-0.462758	0.00024054	metilene	239	FALSE	FALSE		FALSE		1	9.288
X	105665778	105666523	746	25	-0.316317	0.012805	metilene	745	FALSE	TRUE	IL1RAPL2	FALSE		2	8.958
X	112398257	112398905	649	15	-0.457136	0.0022774	metilene	648	FALSE	FALSE		FALSE		3	9.464
X	122003112	122004912	1801	28	-0.380726	0.00046427	metilene	1800	FALSE	FALSE		FALSE		1	9.358
X	126027525	126028963	1439	20	-0.467001	0.00019711	metilene	1438	FALSE	FALSE		FALSE		2	9.964
X	126312929	126313742	814	19	-0.419056	0.010965	metilene	813	FALSE	FALSE		FALSE		3	9.734
X	133795974	133796270	297	17	-0.356898	0.00048947	metilene	296	FALSE	TRUE	GPC3	FALSE		1	8.428
X	137779399	137779624	226	14	-0.366412	0.010043	metilene	225	FALSE	TRUE	Z96074.1	FALSE		1	8.182
X	138242592	138243699	1108	17	-0.426521	0.029459	metilene	1107	FALSE	FALSE		FALSE		5	9.618
X	138259768	138261154	1387	22	-0.378813	0.01711	metilene	1386	FALSE	FALSE		FALSE		1	9.744
X	143617781	143618383	603	22	0.3147	0.0019225	metilene	602	FALSE	FALSE		FALSE		2	8.278
X	148042126	148042586	461	15	-0.390313	0.00022219	metilene	460	FALSE	FALSE		FALSE		2	9.596
X	148160787	148162391	1605	18	-0.315135	0.0052767	metilene	1604	FALSE	FALSE		FALSE		0	9.498
Y	6003927	6004133	207	18	0.256955	0.0020951	metilene	206	FALSE	FALSE		FALSE		1	6.954
Y	15636113	15636979	867	12	-0.454827	0.017895	metilene	866	FALSE	FALSE		FALSE		2	9.226

### Sheet: DMRs_4Cvs4C
Supplementary Table S_: Differentially methylated regions (DMRs) between primary spermatocytes of control versus cryptozoospermic patients.
seqnames	start	end	width	num_cpgs	diff	qValue	tool	length	cgi_overlap	gene_overlap	gene_name	promoter_overlap	promoter_name	num_repeats	mean_cov
1	16596959	16597471	513	7	0.264291	NA	camel	512	FALSE	TRUE	NBPF1	FALSE		1	89.17
1	125163303	125163370	68	5	0.304681	NA	camel	67	FALSE	FALSE		FALSE		0	59.208
1	125168945	125169504	560	23	0.208199	NA	camel	559	FALSE	FALSE		FALSE		0	92.362
1	143210279	143210336	58	5	0.267794	NA	camel	57	FALSE	FALSE		FALSE		0	53.652
1	143225075	143225355	281	19	0.267328	NA	camel	280	FALSE	FALSE		FALSE		0	64.456
1	143258643	143258898	256	15	0.280273	NA	camel	255	FALSE	FALSE		FALSE		0	51.604
1	143272347	143272695	349	24	0.255004	NA	camel	348	FALSE	FALSE		FALSE		0	68.484
2	87364018	87365132	1115	5	0.342723	NA	camel	1114	FALSE	FALSE		FALSE		0	53.346
2	89773072	89773269	198	8	0.25429	NA	camel	197	FALSE	FALSE		FALSE		0	63.314
2	89773739	89773817	79	6	0.284037	NA	camel	78	FALSE	FALSE		FALSE		0	53.42
2	89774451	89774721	271	9	0.22009	NA	camel	270	FALSE	FALSE		FALSE		0	61.978
2	89781717	89782067	351	12	0.208783	NA	camel	350	FALSE	FALSE		FALSE		0	60.628
2	89783028	89783162	135	8	0.219779	NA	camel	134	FALSE	FALSE		FALSE		0	54.92
2	89783347	89783430	84	5	0.20176	NA	camel	83	FALSE	FALSE		FALSE		0	61.548
2	89799461	89799629	169	7	0.223549	NA	camel	168	FALSE	FALSE		FALSE		0	58.778
2	89804084	89804188	105	6	0.250148	NA	camel	104	FALSE	FALSE		FALSE		0	54.256
2	89808109	89808175	67	5	0.251206	NA	camel	66	FALSE	FALSE		FALSE		0	54.316
2	89821257	89821434	178	6	0.260911	NA	camel	177	FALSE	FALSE		FALSE		0	50.584
2	91421226	91421384	159	7	0.224139	NA	camel	158	FALSE	FALSE		FALSE		0	94.02
2	92104582	92104824	243	7	0.277755	NA	camel	242	FALSE	FALSE		FALSE		0	56.21
7	57486785	57486907	123	10	0.291177	NA	camel	122	FALSE	FALSE		FALSE		0	50.858
7	57488401	57488474	74	5	0.340349	NA	camel	73	FALSE	FALSE		FALSE		0	69.864
7	62404723	62405021	299	14	0.229011	NA	camel	298	FALSE	FALSE		FALSE		0	65.612
8	12538823	12558956	20134	210	0.313098	NA	camel	20133	FALSE	TRUE	AC068587.4	FALSE		45	58.152
8	12561149	12565066	3918	29	0.26392	NA	camel	3917	FALSE	TRUE	AC068587.4	FALSE		6	61.828
8	12565660	12592798	27139	273	0.397506	NA	camel	27138	FALSE	TRUE	AC068587.4	FALSE		60	53.84
8	12595590	12595854	265	6	0.460778	NA	camel	264	FALSE	TRUE	AC068587.4	FALSE		2	57.316
9	43323597	43323820	224	8	0.247619	NA	camel	223	FALSE	FALSE		FALSE		0	61.676
9	43341256	43341358	103	7	0.288803	NA	camel	102	FALSE	FALSE		FALSE		0	55.958
9	63805220	63806716	1497	7	0.270991	NA	camel	1496	FALSE	TRUE	CR786580.1	FALSE		3	60.306
10	38790103	38790629	527	13	0.322135	NA	camel	526	FALSE	FALSE		FALSE		0	53.358
10	38892516	38892618	103	5	0.214407	NA	camel	102	FALSE	FALSE		FALSE		0	721.404
10	42080528	42080675	148	10	0.20997	NA	camel	147	FALSE	FALSE		FALSE		0	932.6
10	42097235	42097305	71	6	0.282643	NA	camel	70	FALSE	FALSE		FALSE		0	99.334
15	92143177	92143839	663	6	-0.307698	NA	camel	662	FALSE	TRUE	SLCO3A1	FALSE		3	8.652
16	34899923	34899983	61	6	0.270199	NA	camel	60	FALSE	FALSE		FALSE		0	61.116
17	21903538	21903904	367	8	0.239839	NA	camel	366	FALSE	FALSE		FALSE		0	94.152
18	15410258	15410656	399	9	0.224925	NA	camel	398	FALSE	FALSE		FALSE		0	56.98
20	29121121	29122473	1353	14	0.3131	NA	camel	1352	FALSE	FALSE		FALSE		1	92.864
20	29743461	29743499	39	6	0.260474	NA	camel	38	TRUE	FALSE		FALSE		0	70.684
21	8452781	8452994	214	17	0.245569	NA	camel	213	FALSE	TRUE	FP236383.3	FALSE		2	60.184
21	9029282	9030408	1127	9	0.227346	NA	camel	1126	FALSE	FALSE		FALSE		0	93.636
21	9074635	9074797	163	12	0.281691	NA	camel	162	FALSE	FALSE		FALSE		0	98.716
21	9743559	9743833	275	11	0.236198	NA	camel	274	FALSE	FALSE		FALSE		1	61.394
21	10371875	10372796	922	27	0.349139	NA	camel	921	FALSE	FALSE		FALSE		2	53.314
21	10652018	10652204	187	7	0.214298	NA	camel	186	FALSE	FALSE		FALSE		0	70.596
21	10652578	10652829	252	9	0.235246	NA	camel	251	FALSE	FALSE		FALSE		0	73.902
21	10664200	10664824	625	9	0.225523	NA	camel	624	FALSE	FALSE		FALSE		0	52.75
21	10670222	10670308	87	8	0.26741	NA	camel	86	FALSE	FALSE		FALSE		0	61.756
21	10671091	10671357	267	7	0.231262	NA	camel	266	FALSE	FALSE		FALSE		0	69.106
21	10675208	10675673	466	12	0.248252	NA	camel	465	FALSE	FALSE		FALSE		0	68.314
21	10689098	10689658	561	17	0.263117	NA	camel	560	FALSE	FALSE		FALSE		0	67.144
21	10699191	10699471	281	11	0.243387	NA	camel	280	FALSE	FALSE		FALSE		0	75.834
22	11361759	11362253	495	8	0.306437	NA	camel	494	FALSE	FALSE		FALSE		1	65.856
22	16362526	16362716	191	10	0.263803	NA	camel	190	FALSE	FALSE		FALSE		0	50.734
X	4688699	4690326	1628	10	0.218083	NA	camel	1627	FALSE	FALSE		FALSE		1	7.186
X	9033172	9033367	196	10	0.251861	NA	camel	195	FALSE	TRUE	FAM9B	TRUE	FAM9B	0	9.712
X	11215623	11215781	159	7	0.224779	NA	camel	158	FALSE	TRUE	ARHGAP6	FALSE		0	8.59
X	13458086	13458214	129	7	0.372597	NA	camel	128	FALSE	FALSE		FALSE		1	8.83
X	18098803	18098917	115	7	-0.547849	NA	camel	114	FALSE	TRUE	LINC01456	FALSE		0	9.578
X	24319411	24319629	219	13	0.227941	NA	camel	218	FALSE	FALSE		FALSE		1	8.446
X	30698499	30698683	185	11	0.230798	NA	camel	184	FALSE	TRUE	GK,AC112496.1	TRUE	AC112496.1	1	9.97
X	34382043	34382153	111	9	0.248398	NA	camel	110	FALSE	TRUE	AL592043.1	FALSE		2	8.846
X	35798640	35798767	128	6	0.288024	NA	camel	127	FALSE	TRUE	MAGEB16	TRUE	MAGEB16	0	9.768
X	39659004	39659228	225	11	0.300552	NA	camel	224	FALSE	FALSE		FALSE		1	9.2
X	46306928	46307250	323	6	0.323189	NA	camel	322	FALSE	TRUE	LINC01186	FALSE		2	9.27
X	48096837	48096920	84	6	0.234548	NA	camel	83	FALSE	FALSE		FALSE		1	8.992
X	48107407	48107647	241	9	0.260699	NA	camel	240	FALSE	FALSE		FALSE		1	8.492
X	48149637	48149924	288	9	0.266669	NA	camel	287	FALSE	FALSE		FALSE		3	8.858
X	50286859	50286943	85	8	0.21416	NA	camel	84	FALSE	TRUE	CCNB3	FALSE		1	9.56
X	52656028	52656189	162	7	0.377924	NA	camel	161	FALSE	FALSE		FALSE		2	9.578
X	53180787	53180971	185	12	0.233414	NA	camel	184	FALSE	FALSE		FALSE		1	9.638
X	56722375	56723283	909	11	-0.437866	NA	camel	908	FALSE	FALSE		FALSE		3	8.586
X	58234547	58236004	1458	18	0.233481	NA	camel	1457	FALSE	FALSE		FALSE		1	9.796
X	62623752	62625220	1469	10	0.287891	NA	camel	1468	FALSE	FALSE		FALSE		0	9.746
X	65480572	65480795	224	10	-0.549787	NA	camel	223	FALSE	TRUE	ZC3H12B	FALSE		1	8.944
X	72715062	72715160	99	8	0.27329	NA	camel	98	FALSE	FALSE		TRUE	PHKA1	1	9.702
X	73126478	73127309	832	28	0.444773	NA	camel	831	FALSE	FALSE		FALSE		1	9.974
X	74511113	74511331	219	11	0.245416	NA	camel	218	FALSE	TRUE	SLC16A2	FALSE		1	9.72
X	76650044	76650659	616	8	0.31214	NA	camel	615	FALSE	FALSE		FALSE		4	8.642
X	80173406	80173828	423	7	-0.470623	NA	camel	422	FALSE	FALSE		FALSE		2	9.29
X	87033126	87033360	235	15	0.459476	NA	camel	234	FALSE	FALSE		FALSE		0	7.054
X	87143654	87144301	648	5	-0.603787	NA	camel	647	FALSE	FALSE		FALSE		1	9.864
X	89191552	89192124	573	8	-0.535167	NA	camel	572	FALSE	FALSE		FALSE		1	9.478
X	93462072	93462531	460	18	0.209032	NA	camel	459	FALSE	FALSE		FALSE		3	8.864
X	94240477	94241999	1523	7	-0.385844	NA	camel	1522	FALSE	FALSE		FALSE		5	9.996
X	94397123	94397250	128	6	-0.496749	NA	camel	127	FALSE	FALSE		FALSE		1	8.932
X	95149763	95149976	214	10	0.350583	NA	camel	213	FALSE	FALSE		FALSE		1	9.456
X	98758684	98760075	1392	7	-0.485561	NA	camel	1391	FALSE	TRUE	AL157778.1	FALSE		2	9.756
X	98786467	98787647	1181	7	-0.442537	NA	camel	1180	FALSE	TRUE	AL157778.1	FALSE		5	9.962
X	99372275	99372352	78	7	0.283736	NA	camel	77	FALSE	FALSE		FALSE		1	7.84
X	99372382	99372536	155	15	0.252572	NA	camel	154	FALSE	FALSE		FALSE		1	8.38
X	99720047	99720341	295	10	-0.490451	NA	camel	294	FALSE	FALSE		FALSE		0	9.728
X	108942777	108943220	444	7	0.226342	NA	camel	443	FALSE	FALSE		FALSE		1	9.998
X	111865366	111865622	257	6	0.288788	NA	camel	256	FALSE	TRUE	TRPC5	FALSE		1	8.442
X	117753393	117754124	732	9	-0.523811	NA	camel	731	FALSE	FALSE		FALSE		2	8.9
X	120026158	120026303	146	10	0.236197	NA	camel	145	FALSE	FALSE		FALSE		1	9.596
X	120121117	120121165	49	5	0.251542	NA	camel	48	FALSE	TRUE	RHOXF1-AS1	TRUE	RHOXF1-AS1	0	9.346
X	122478196	122478286	91	7	0.356148	NA	camel	90	FALSE	FALSE		FALSE		1	9.982
X	123027478	123031720	4243	8	-0.443927	NA	camel	4242	FALSE	FALSE		FALSE		9	9.956
X	125624696	125624840	145	8	0.282017	NA	camel	144	FALSE	FALSE		FALSE		1	9.722
X	125760273	125760327	55	6	0.288704	NA	camel	54	FALSE	FALSE		FALSE		2	8.452
X	126027651	126028565	915	13	-0.504165	NA	camel	914	FALSE	FALSE		FALSE		2	9.818
X	126358670	126359548	879	9	-0.507193	NA	camel	878	FALSE	FALSE		FALSE		2	9.886
X	135194118	135194268	151	9	0.316676	NA	camel	150	FALSE	FALSE		FALSE		0	8.656
X	144358671	144358797	127	9	0.316555	NA	camel	126	FALSE	FALSE		FALSE		1	9.774
X	148069212	148069608	397	9	-0.417653	NA	camel	396	FALSE	FALSE		FALSE		2	9.76
X	153196545	153196730	186	16	0.262551	NA	camel	185	FALSE	FALSE		FALSE		1	9.886
X	154098802	154099290	489	9	0.332649	NA	camel	488	FALSE	TRUE	MECP2	FALSE		3	9.744
1	148857074	148857951	878	21	-0.236378	0.00033598	metilene	877	FALSE	TRUE	PDE4DIP	FALSE		1	7.95
2	90359930	90360300	371	35	-0.235584	0.014039	metilene	370	TRUE	FALSE		FALSE		0	9.722
3	140419548	140419823	276	16	-0.5895	0.0012691	metilene	275	FALSE	TRUE	CLSTN2	FALSE		0	8.716
3	143176173	143176334	162	11	0.2205	0.038565	metilene	161	FALSE	FALSE		FALSE		0	9.35
4	131732325	131732444	120	15	0.240541	0.00027584	metilene	119	FALSE	TRUE	SNHG27	TRUE	SNHG27	0	7
7	57486783	57486928	146	12	0.375611	0.0022838	metilene	145	FALSE	FALSE		FALSE		0	50.07
7	57488246	57488555	310	22	0.308332	0.00056487	metilene	309	FALSE	FALSE		FALSE		0	57.402
7	128576950	128577119	170	13	-0.836956	0.00020044	metilene	169	FALSE	TRUE	AC108010.1	FALSE		0	5.69
8	8062307	8062891	585	17	0.460243	0.0061343	metilene	584	FALSE	TRUE	AC105233.4	FALSE		3	7.174
8	8073501	8075362	1862	25	0.363165	0.0059045	metilene	1861	FALSE	TRUE	AC105233.4	FALSE		2	8.616
8	12442426	12442913	488	17	0.498899	0.0010246	metilene	487	FALSE	FALSE		FALSE		1	7.188
12	52409331	52409759	429	27	0.314756	0.0095362	metilene	428	FALSE	TRUE	AC055736.1	FALSE		0	8.11
16	54042273	54042456	184	13	-0.701124	0.0018447	metilene	183	FALSE	TRUE	FTO,AC007347.1	FALSE		1	5.728
17	7216873	7217594	722	25	-0.406876	0.022461	metilene	721	FALSE	TRUE	DLG4,ACADVL	TRUE	DLG4, ACADVL	0	8.616
19	4046967	4047346	380	19	0.253195	0.040207	metilene	379	FALSE	TRUE	ZBTB7A	FALSE		1	6.842
20	29117179	29119780	2602	30	0.245944	0.010859	metilene	2601	FALSE	FALSE		FALSE		5	92.356
21	10379215	10380255	1041	31	0.213572	0.00011066	metilene	1040	FALSE	FALSE		FALSE		3	63.192
X	39779023	39779708	686	24	0.248232	0.00088441	metilene	685	FALSE	FALSE		FALSE		0	9.93
X	40159405	40159539	135	11	0.277437	0.029834	metilene	134	FALSE	TRUE	BCOR	FALSE		1	9.21
X	50286836	50286941	106	10	0.231614	0.0076916	metilene	105	FALSE	TRUE	CCNB3	FALSE		1	9.258
X	64986897	64987226	330	15	-0.478489	0.00028098	metilene	329	FALSE	TRUE	ZC4H2	FALSE		2	8.632
X	65487848	65489622	1775	32	-0.330338	0.00013579	metilene	1774	FALSE	TRUE	ZC3H12B	TRUE	ZC3H12B	1	8.874
X	67722458	67723755	1298	17	-0.456122	0.0049468	metilene	1297	FALSE	TRUE	AR	FALSE		0	9.682
X	72715060	72715198	139	10	0.279172	0.015856	metilene	138	FALSE	FALSE		TRUE	PHKA1	1	9.254
X	74066197	74066668	472	17	-0.418189	0.021946	metilene	471	FALSE	TRUE	FTX, JPX	FALSE		0	9.706
X	74511202	74511335	134	10	0.24719	0.0052002	metilene	133	FALSE	TRUE	SLC16A2	FALSE		1	9.49
X	84538682	84539352	671	24	0.204729	0.00049947	metilene	670	FALSE	FALSE		FALSE		1	9.8
X	84550663	84551479	817	15	-0.559024	0.0003273	metilene	816	FALSE	FALSE		FALSE		4	9.994
X	93462070	93462665	596	19	0.200086	0.00018169	metilene	595	FALSE	FALSE		FALSE		3	8.73
X	108129591	108129864	274	18	0.265197	0.0019372	metilene	273	FALSE	TRUE	ATG4A	FALSE		1	9.788
X	119073291	119073422	132	11	0.245943	0.028279	metilene	131	FALSE	TRUE	AL772284.2	TRUE	AL772284.2	0	9.788
X	120492802	120493033	232	14	-0.409086	0.02991	metilene	231	FALSE	FALSE		FALSE		1	9.754
X	125690774	125690940	167	17	0.215843	0.000133	metilene	166	FALSE	FALSE		FALSE		1	9.684
X	126312929	126313742	814	19	-0.373168	0.00013567	metilene	813	FALSE	FALSE		FALSE		3	9.032
X	135194116	135194291	176	10	0.278672	0.011302	metilene	175	FALSE	FALSE		FALSE		0	8.566
X	138154904	138155159	256	11	0.216189	0.01526	metilene	255	FALSE	FALSE		FALSE		2	9.728
X	144414265	144414573	309	20	0.381289	0.02886	metilene	308	FALSE	FALSE		FALSE		1	8.932
X	149758574	149758684	111	12	0.297957	0.0034949	metilene	110	FALSE	FALSE		FALSE		1	9.93
X	152137923	152138212	290	15	0.219612	0.0042632	metilene	289	FALSE	TRUE	MAGEA10-MAGEA5, MAGEA10	TRUE	MAGEA10-MAGEA5, MAGEA10, AC116666.1	0	9.192
X	153421529	153421656	128	16	0.23688	0.00048965	metilene	127	TRUE	TRUE	ZFP92	FALSE		0	9.04
Y	10068857	10069635	779	26	0.244881	0.0030732	metilene	778	FALSE	FALSE		FALSE		0	8.182
Y	11789483	11789606	124	13	0.236299	0.024661	metilene	123	TRUE	FALSE		FALSE		0	9.14
Y	11935169	11935752	584	26	0.227704	0.0032077	metilene	583	FALSE	FALSE		FALSE		2	7.188
