## Supplementary Table S8 for "Genome-wide DNA methylation changes in human spermatogenesis"

### Sheet: CZ DMRs_Gene regulatory regions
Supplementary Table S8: List of genes with a promoter, TSS or flanking region within the cryptozoospermic DMR comparisons.
Gene	DMR
MIR3926-2	Undiff vs Undiff
FAM135A	Undiff vs Undiff
EOLA2-DT	Undiff vs Undiff
FOXK1	Undiff vs Undiff
LONRF1	Undiff vs Undiff
ANO9	Undiff vs Undiff
CCBE1	Undiff vs Undiff
ARHGAP6	Undiff vs Undiff
REPS2	Undiff vs Undiff
ARHGEF9	Undiff vs Undiff
MTMR8	Undiff vs Undiff
RAB9B	Undiff vs Undiff
ANKRD33B	Undiff vs Undiff
FAM86B2-DT	Undiff vs Undiff
ADAMTS17	Undiff vs Undiff
ARSF	Undiff vs Undiff
WNK3	Undiff vs Undiff
YIPF6	Undiff vs Undiff
TEX11	Undiff vs Undiff
CHIC1	Undiff vs Undiff
HDX	Undiff vs Undiff
XRCC6P5	Undiff vs Undiff
IL1RAPL2	Undiff vs Undiff
DCX	Undiff vs Undiff
MIR3926-2	Diff vs Diff
FAM135A	Diff vs Diff
TAB3	Diff vs Diff
FBXO42	Diff vs Diff
LONRF1	Diff vs Diff
RALYL	Diff vs Diff
MAG	Diff vs Diff
NOL4L	Diff vs Diff
ARHGAP6	Diff vs Diff
KDM6A	Diff vs Diff
NBDY	Diff vs Diff
LINC01278	Diff vs Diff
OPHN1	Diff vs Diff
TEX11	Diff vs Diff
ZDHHC15	Diff vs Diff
ATP7A	Diff vs Diff
HDX	Diff vs Diff
POF1B	Diff vs Diff
DIAPH2	Diff vs Diff
XRCC6P5	Diff vs Diff
SYTL4	Diff vs Diff
IL1RAPL2	Diff vs Diff
ACSL4	Diff vs Diff
RMND5A	Diff vs Diff
COL23A1	Diff vs Diff
FAM135B	Diff vs Diff
ADARB2	Diff vs Diff
FAT3	Diff vs Diff
REPS2	Diff vs Diff
DMD	Diff vs Diff
ZC4H2	Diff vs Diff
YIPF6	Diff vs Diff
NEXMIF	Diff vs Diff
SH3BGRL	Diff vs Diff
FGF13	Diff vs Diff
AFF2	Diff vs Diff
RFC2	Diff vs Diff
LOC286297	Diff vs Diff
PLAC1	Diff vs Diff
MIR3926-2	4C vs 4C
LONRF1	4C vs 4C
TRIM42	4C vs 4C
TAMALIN	4C vs 4C
GPS2	4C vs 4C
ZBTB7A	4C vs 4C
ZNF185	4C vs 4C
FBXO42	4C vs 4C
RMND5A	4C vs 4C
ARHGAP6	4C vs 4C
GK	4C vs 4C
KRBOX4	4C vs 4C
SSX8P	4C vs 4C
HEPH	4C vs 4C
UPRT	4C vs 4C
XRCC6P5	4C vs 4C
ACSL4	4C vs 4C
DOCK11	4C vs 4C
CT47A10	4C vs 4C
GRIA3	4C vs 4C
XIAP	4C vs 4C
AFF2	4C vs 4C
NAA10	4C vs 4C
F8	4C vs 4C
SLC9A9	4C vs 4C
LOC729732	4C vs 4C
FTO	4C vs 4C
YIPF6	4C vs 4C
NEXMIF	4C vs 4C
POF1B	4C vs 4C
NKAP	4C vs 4C
FGF13	4C vs 4C
MTM1	4C vs 4C
OPN1LW	4C vs 4C
FLJ36000	4C vs 4C
IRF5	4C vs 4C
CT47A6	4C vs 4C
DCAF12L1	4C vs 4C
