## Supplementary Table S9 for "Genome-wide DNA methylation changes in human spermatogenesis"

### Sheet: Clinical parameters
Table S9: Clinical parameters
Patient_ID	Age	LH (2-10 U/l)	FSH (1-7 U/l)	Total Testosterone (>12 nmol/l)	Testicular volume (ml)	Total Sperm Counts (≥39 Mill)	Sperm in mTESE	% tubules containing elongated spermatids	% tubules containing round spermatids	% tubules containing spermatocytes	% tubules containing spermatogonia	% tubules containing Sertoli cell only	% tubular shadows	Bergmann-Kliesch score
CTR-1	34	4.5	5.4	28.3	11	0	yes	81	5	10	3	1	0	8
CTR-2	34	3.9	8	24.4	11	0	yes	78	2	12	1	2	11	8
CTR-3	34	2.1	3	13.7	32	0	yes	71	6	17	2	0	4	7
CZ-1	31	6.4	27	13.7	11	<0.1	yes	4	0	1	0	83	10	0.4
CZ-2	32	3.1	12.8	8.9	10	<0.1	yes	9	1	14	7	61	8	0.8
CZ-3	32	5.7	24.7	17.8	8	<0.1	yes	5	0	7	4	65	19	0.5
