## Supplementary Table S10 for "Genome-wide DNA methylation changes in human spermatogenesis"

### Sheet: Sheet1
Supplementary Table S10: WGBS statistics. Qualimap and MultiQC Report.
Group	Patient	Sample	ID	Duplication rate (%)	Mapping efficiency (%)	Median coverage	Conversion rate for λ-DNA (%)	Conversion rate for MT (%)	Mean methylation	Total reads (millions)	Aligned reads (millions)	CpG covered (millions)	Median CpG coverage
CTR	CTR1	Undiff	179937	26.61	99.97	23	99.78	99.78	0.77	563.7	563.5	28.05	20
		Diff	179940	26.83	99.95	23	99.78	99.78	0.77	566.1	565.8	28.05	20
		4C	179942	26.18	99.98	22	99.84	99.84	0.64	538.7	538.6	28.03	19
		1C	179944	23.67	99.96	23	99.78	99.78	0.76	572.6	572.4	28.05	21
	CTR2	Undiff	179946	28.77	99.98	21	99.74	99.74	0.75	532	531.9	28.04	19
		Diff	179948	22.73	99.98	24	99.78	99.78	0.75	572.7	572.5	28.06	22
		4C	179950	21.56	99.98	27	99.85	99.85	0.66	637.9	637.8	28.07	23
		1C	179952	22.55	99.97	21	99.77	99.77	0.75	519.3	519.1	28.03	18
	CTR3	Undiff	179954	26.51	99.98	24	99.86	99.86	0.76	582.9	582.8	28.06	21
		Diff	179956	25.98	99.96	24	99.81	99.81	0.76	581	580.8	28.06	21
		4C	179958	23.99	99.98	25	99.4	99.4	0.69	566.6	566.4	28.07	21
		1C	179960	21.52	99.97	24	99.74	99.74	0.75	569.8	569.6	28.03	18
CZ	CZ1	Undiff	196365	27.98	99.87	20	99.27	99.27	0.75	531.8	531.2	28.02	16
		Diff	196368	27.88	99.91	19	99.32	99.32	0.74	537.1	536.6	28.03	15
		4C	196370	23.84	99.97	25	99.58	99.58	0.74	578.8	578.6	28.04	20
	CZ2	Undiff	196372	26.05	99.92	20	99.37	99.37	0.69	539.5	539.1	28.03	15
		Diff	196374	22.88	99.94	21	99.45	99.45	0.69	542.6	542.3	28.04	16
		4C	196376	23.58	99.96	23	99.59	99.59	0.63	539.4	539.2	28.01	15
	CZ3	Undiff	196378	25.43	99.93	22	99.55	99.55	0.76	543.2	542.8	28.05	17
		Diff	196380	27.55	99.85	21	99.37	99.37	0.75	543	542.1	28.05	17
		4C	196382	24.51	99.96	22	99.64	99.64	0.69	500.5	500.3	28.03	16
